# Local adaptation to mercury contamination by nitrogen-fixing rhizobia is driven by horizontal gene transfer, copy number, and enhanced gene expression

**DOI:** 10.1101/2023.12.27.573466

**Authors:** Aditi Bhat, Reena Sharma, M. Mercedes Lucas, Kumaran Desigan, Michael Clear, Ankita Mishra, Robert Bowers, Tanja Woyke, Brendan Epstein, Peter Tiffin, José J. Pueyo, Tim Paape

## Abstract

Mercury (Hg) is highly toxic and has the potential to cause severe health problems for foraging animals and humans when transported into edible plant parts. Soil rhizobia that form symbiosis with legumes may possess mechanisms to prevent heavy metal translocation from roots to shoots in plants by exporting metals from nodules or compartmentalizing metal ions inside nodules. Using long-read sequencing, we assembled the genomes of *Sinorhizobium medicae* and *Rhizobium leguminosarum* from the Almadén mercury mine in Spain with high variation in Hg-tolerance to identify structural and transcriptomic differences between low and high Hg-tolerant strains. While independent mercury reductase A (merA) genes are prevalent in α-proteobacteria, Mer operons are rare and often vary in their gene organization. Our analyses identified multiple structurally conserved merA homologs in the genomes of *S. medicae*, including a dihydrolipoamide 2-oxoglutarate dehydrogenase (D2OD), but only the strains that possessed a Mer operon exhibited hypertolerance to Hg. Using RNAseq reads mapped to the unique genome assemblies, we found the Hg-tolerant strains which possessed a Mer operon, that nearly all genes within the operon were significantly up-regulated in response to Hg stress in free-living conditions and in nodules. In both free-living and nodule environments, we found the Hg-tolerant strains with a Mer operon exhibited the fewest number of DEGs in the genome, indicating a rapid and efficient detoxification of Hg^2+^ from the cells that reduced general stress responses to the Hg-treatment. Expression changes in *S. medicae* while inside of nodules showed that both rhizobia strain and host-plant tolerance affected the number of DEGs. Aside from Mer operon genes, *nif* genes which are involved in nitrogenase activity in *S. medicae* showed significant up-regulation in the most Hg-tolerant strain while inside the most Hg-accumulating host-plant, indicating a genotype-by-genotype interaction that influences nitrogen-fixation under stress conditions. Transfer of the Mer operon to non-tolerant strains resulted in an immediate increase in Hg tolerance, indicating that the operon is solely necessary to confer hypertolerance to Hg, despite paralogous merA genes present elsewhere in the genome. This study demonstrated that the Mer operon can be exchanged via horizontal gene transfer into non-tolerant rhizobia strains naturally and experimentally.
