## SupplementaryData1 for "Local adaptation to mercury contamination by nitrogen-fixing rhizobia is driven by horizontal gene transfer, copy number, and enhanced gene expression"

### Sheet: TableS1
Table S1. Genome assembly statistics of 14 strains from Almadén. The strains in bold have MIC => 200 μM.
hree publicly available strains were included in our RAST annotation and used in the phylogenetic analysis of merA in Figure 2.
Species	Strain Name	Polymerase Reads	Subreads	Bases	Mean Read Length	Contigs	Genome size (bp)	RAST genes	RNAseq
Sinorhizobium medicae	AMp05	21763	137361	1305082094	60393	3	6704711	6923
Sinorhizobium medicae	AMp07	16132	110774	1025500577	64033	4	6919002	7080	Yes
Sinorhizobium medicae	AMp08	30362	220746	1898631341	63030	4	6522301	6687	Yes
Sinorhizobium medicae	AMp10	18315	115185	1104605398	60730	4	6924196	7274
Sinorhizobium medicae	NMp03	37711	229442	2171332365	57980	4	6924198	7258
Sinorhizobium medicae	SMp01	20644	126579	1213710510	59197	4	6851573	7280	Yes
Sinorhizobium medicae	VMo01	50122	324882	2931191909	58915	8	6934674	7142	Yes
Sinorhizobium medicae	VMo03	15112	106512	965115966	64344	3	6747169	6972
Sinorhizobium medicae	VMo04	5435	34044	318397556	59000	62	5577067	6003
Rhizobium leguminosarum	STf06	13374	90445	841186301	63355	7	7411373	7604
Rhizobium leguminosarum	STf07	16360	99706	948514699	58380	7	6682809	6854
Rhizobium leguminosarum	STf08	10822	61195	626140314	58227	11	7562285	7866
Rhizobium leguminosarum	VTc07	15095	95502	792911765	52949	6	7149741	7456
Rhizobium leguminosarum	VTg12	17928	126488	1033536878	58130	6	7322701	7534
Sinorhizobium medicae	SmedWSM419	https://www.ncbi.nlm.nih.gov/pmc/articles/PMC3035259/
Sinorhizobium meliloti	Smel1021	https://www.ncbi.nlm.nih.gov/Taxonomy/Browser/wwwtax.cgi?id=266834
Rhizobium leguminosarum	RlegWSM1325	https://www.ncbi.nlm.nih.gov/pmc/articles/PMC3035295/

### Sheet: Table S2
Table S2. List of top significant DEGs in each rhizobia strain grown under free-living conditions. The genes which showed the highest changes in expression levels (based on log2 fold change), the most significant changes (based on adjusted p value) and the genes which are known to be involved in mercuric ion detoxification mechanism have been highlighted in the volcano plots.
Strain	GeneID	Gene name	Orthogroup	Hg-treated_log2FoldChange	Hg-treated_padj	Control_TMM	Hg-treated_TMM
AMp07	AMp07.491873.peg.5793	Flavohemoglobin / Nitric oxide dioxygenase (EC 1.14.12.17)	OG0001082	-4.14202	1.10297e-54	1143.13	63.5992
AMp07	AMp07.491873.peg.4023	Cytochrome O ubiquinol oxidase subunit I (EC 1.10.3.-)	OG0001055	-4.93038	3.16695e-38	753.179	24.2071
AMp07	AMp07.491873.peg.1207	Ferredoxin--NADP(+) reductase (EC 1.18.1.2) @ Flavodoxin--NADP(+) reductase (EC 1.19.1.1)	OG0000538	-2.06687	2.02081e-12	702.164	164.244
AMp07	AMp07.491873.peg.6228	Cytochrome c oxidase polypeptide II (EC 1.9.3.1)	OG0005364	-6.13028	1.14017e-09	2603.15	36.2042
AMp07	AMp07.491873.peg.4024	Cytochrome O ubiquinol oxidase subunit III (EC 1.10.3.-)	OG0001054	-5.11706	1.49237e-21	96.9075	2.78625
AMp07	AMp07.491873.peg.4281	beta-galactoside ABC tramsporter%2C substrate-binding protein LacE	OG0003025	5.89328	4.85185e-08	10.6793	638.968
AMp07	AMp07.491873.peg.6059	Pyridoxamine 5'-phosphate oxidase-related%2C FMN-binding	OG0000352	-7.48707	1.79487e-07	839.818	4.60277
AMp07	AMp07.491873.peg.2601	Galactitol 2-dehydrogenase (EC 1.1.1.16)	OG0000048	0.350863		4.06036	5.34291
AMp07	AMp07.491873.peg.4235	Na+/H+-dicarboxylate symporter	OG0001039	2.91484	5.91544e-09	261.877	1948.89
AMp08	AMp08.491781.peg.6670	Mercuric transport protein%2C MerT	OG0006346	2.50268	1.39728e-46	14.982	84.7742
AMp08	AMp08.491781.peg.2833	Various polyols ABC transporter%2C substrate-binding protein	OG0001894	-1.63746	2.48117e-28	308.726	99.4556
AMp08	AMp08.491781.peg.2830	Putative oxidoreductase	OG0004651	-1.09391	3.47848e-19	153.44	72.4978
AMp08	AMp08.491781.peg.2835	Various polyols ABC transporter%2C permease protein 1	OG0000063	-1.26486	2.04748e-06	27.5691	11.325
AMp08	AMp08.491781.peg.902	Glutathione S-transferase family protein	OG0001350	-0.790657	0.0394339	213.796	124.139
AMp08	AMp08.491781.peg.85	Mercuric ion reductase (EC 1.16.1.1)	OG0006901	-0.0493729	0.952004	10.9964	10.9575
AMp08	AMp08.491781.peg.84	Mercuric ion reductase (EC 1.16.1.1)	OG0004493	0.303213	0.586833	11.2157	14.452
AMp08	AMp08.491781.peg.6672	hypothetical protein	OG0010335	1.03432	2.46417e-06	20.6434	41.5566
AMp08	AMp08.491781.peg.6662	Mercuric transport protein%2C MerT	OG0010333	1.71865	2.04669e-17	15.285	51.4504
AMp08	AMp08.491781.peg.6663	hypothetical protein	OG0005882	1.14622		4.54762	10.177
AMp08	AMp08.491781.peg.6665	Mercuric ion reductase (EC 1.16.1.1)	OG0007479	1.64468	7.95443e-24	43.1465	136.012
SMp01	SMp01.491863.peg.4316	Conserved membrane protein in copper uptake%2C YcnI / Copper metallochaperone PCu(A)C%2C inserts Cu(I) into cytochrome oxidase subunit II	OG0000359	-1.57771	4.21236e-14	82.6207	153.576
SMp01	SMp01.491863.peg.4317	conserved hypothetical protein	OG0000625	-1.49403	8.33543e-08	104.666	185.681
SMp01	SMp01.491863.peg.1326	Organomercurial lyase (EC 4.99.1.2)	OG0010667	1.70892	6.50466e-14	21.2231	15.2394
SMp01	SMp01.491863.peg.1329	hypothetical protein	OG0008494	2.78073	1.98102e-13	6.32858	2.34099
SMp01	SMp01.491863.peg.1327	Mercuric transport protein%2C MerT	OG0006346	1.70808	2.43521e-10	13.1855	15.6046
SMp01	SMp01.491863.peg.1328	Periplasmic mercury(+2) binding protein%2C MerP	OG0005882	2.09417	5.47044e-09	4.74432	4.97521
SMp01	SMp01.491863.peg.1330	Mercuric ion reductase (EC 1.16.1.1)	OG0007479	1.55684	1.82446e-07	32.8119	56.0407
VMo01	VMo01.491855.peg.1863	Maltodextrin glucosidase (EC 3.2.1.20)	OG0000105	-2.86306	8.70703e-298	774.929	106.528
VMo01	VMo01.491855.peg.4853	Formyltetrahydrofolate deformylase (EC 3.5.1.10)	OG0000039	-3.29805	2.48841e-277	637.735	64.866
VMo01	VMo01.491855.peg.3524	Trimethylamine methyltransferase family protein	OG0004204	-2.79764	1.2726e-256	1785.43	256.851
VMo01	VMo01.491855.peg.3532	5%2C10-methylenetetrahydrofolate reductase%2C small subunit (EC 1.5.1.20)	OG0004579	-3.32166	2.28688e-233	299.957	29.9888
VMo01	VMo01.491855.peg.3531	hypothetical protein	OG0004578	-3.47386	1.19568e-183	212.627	19.1129
VMo01	VMo01.491855.peg.4709	Various polyols ABC transporter%2C permease protein 2	OG0003999	3.5952	2.2235e-236	25.5984	309.619
VMo01	VMo01.491855.peg.544	Ferric iron ABC transporter%2C iron-binding protein	OG0003702	2.96585	1.01758e-219	35.6369	278.414
VMo01	VMo01.491855.peg.4710	Various polyols ABC transporter%2C permease protein 1	OG0000063	3.78708	3.08565e-224	18.8027	257.46
VMo01	VMo01.491855.peg.137	beta-galactoside ABC tramsporter%2C permease protein LacF	OG0003024	4.31814	1.55291e-183	10.3595	208.086
Strain	Identity of the rhizobia strain growing under free-living conditions
GeneID	Gene identifier
Gene name	Name of the gene
Orthogroup	An ID to determine the orthologue of a particular AMp08 gene in other strains, computed using OrthoFinder
Hg-treated_log2FoldChange	Log2 fold change of a gene in response to Hg treatment in nodules
Hg-treated_padj	Adjusted p value
Control_TMM	Average gene expression under control conditions, normalized using TMM (trimmed mean of M values)
Hg-treated_TMM	Average gene expression under Hg treatment, normalized using TMM

### Sheet: Table S3
Table S3. List of top significant DEGs in each rhizobia strain growing in nodules. The genes which showed the highest changes in expression levels (based on log2 fold change), the most significant changes (based on adjusted p value) and the genes which are known to be involved in mercuric ion detoxification mechanism have been highlighted in the volcano plots.
Genotype	GeneID	Gene name	Orthogroup	Hg-treated_log2FoldChange	Hg-treated_padj	Control_AVG_TMM	Hg_AVG_TMM
HM302_AMp07	AMp07.491873.peg.480	HYPOTHETICAL TRANSMEMBRANE SIGNAL PEPTIDE PROTEIN	OG0002437	-2.95599	4.38411e-37	3177.82	403.763
HM302_AMp07	AMp07.491873.peg.2350	hypothetical protein	OG0002700	-3.22694	3.44882e-26	267.731	28.4891
HM302_AMp07	AMp07.491873.peg.4451	Manganese catalase (EC 1.11.1.6)	OG0000500	-2.54542
HM302_AMp07	AMp07.491873.peg.5218	NAD-dependent protein deacetylases%2C SIR2 family	OG0002215	-4.24862	0.00314151
HM302_AMp07	AMp07.491873.peg.6644	Kup system potassium uptake protein	OG0006286	-3.19783	0.00788667
HM302_AMp07	AMp07.491873.peg.4495	ABC transporter%2C substrate-binding protein (cluster 10%2C nitrate/sulfonate/bicarbonate)	OG0004069	-2.88496	0.000883284	30.1741	3.97706
HM302_AMp07	AMp07.491873.peg.5309	PF00070 family%2C FAD-dependent NAD(P)-disulphide oxidoreductase	OG0001010	0.163503	0.856842	41.0976	45.0448
HM302_AMp07	AMp07.491873.peg.86	Mercuric ion reductase (EC 1.16.1.1)	OG0006901	1.02734	0.510669
HM302_AMp07	AMp07.491873.peg.85	Mercuric ion reductase (EC 1.16.1.1)	OG0004493	1.66194	0.100617	7.12047	22.1318
HM302_AMp07	AMp07.491873.peg.2508	hypothetical protein	OG0001772	3.55515	0.0207094	1.0048	12.4661
HM302_AMp07	AMp07.491873.peg.3131	Dihydrolipoamide dehydrogenase of 2-oxoglutarate dehydrogenase (EC 1.8.1.4)	OG0000957	2.09406	2.58722e-14	123.932	520.489
HM302_AMp07	AMp07.491873.peg.3140	Malate dehydrogenase (EC 1.1.1.37)	OG0000960	2.02538	1.33712e-21	364.696	1457.72
HM302_AMp07	AMp07.491873.peg.4235	Na+/H+-dicarboxylate symporter	OG0001039	2.32204	1.48808e-23	404.926	1989.17
HM302_AMp08	AMp08.491781.peg.5076	UPF0337 protein YjbJ	OG0000694	-3.70045	9.8225e-15	201.699	16.5111
HM302_AMp08	AMp08.491781.peg.5574	Putative regulatory protein	OG0004328	-2.68214	4.01771e-10	708.388	114.323
HM302_AMp08	AMp08.491781.peg.1328	Glutathione S-transferase (EC 2.5.1.18)	OG0005493	-3.44579	0.000277515	37.1734	3.17154
HM302_AMp08	AMp08.491781.peg.6506	PF00070 family%2C FAD-dependent NAD(P)-disulphide oxidoreductase	OG0001010	-0.588224	0.534708	53.7299	37.2623
HM302_AMp08	AMp08.491781.peg.84	Mercuric ion reductase (EC 1.16.1.1)	OG0004493	0.831419	0.462903	16.6818	30.3518
HM302_AMp08	AMp08.491781.peg.6665	Mercuric ion reductase (EC 1.16.1.1)	OG0007479	3.65341	5.33306e-07	6.30463	79.6818
HM302_AMp08	AMp08.491781.peg.3630	Polyribonucleotide nucleotidyltransferase (EC 2.7.7.8)	OG0002132	2.52593	6.96862e-09	61.2534	359.716
HM302_AMp08	AMp08.491781.peg.6670	Mercuric transport protein%2C MerT	OG0006346	4.08599	2.17409e-08	6.21848	106.258
HM302_AMp08	AMp08.491781.peg.6662	Mercuric transport protein%2C MerT	OG0010333	5.98346	7.10261e-07	1.05016	81.4177
HM304_AMp07	AMp07.491873.peg.151	3-methylmercaptopropionyl-CoA dehydrogenase (DmdC)	OG0001137	-2.12481	5.12331e-13	1290.06	276.094
HM304_AMp07	AMp07.491873.peg.3576	hypothetical protein	OG0005314	-2.53951	3.13306e-12	444.438	71.4562
HM304_AMp07	AMp07.491873.peg.520	hypothetical protein	OG0003175	-3.11077	3.72442e-10	314.44	33.7997
HM304_AMp07	AMp07.491873.peg.2117	ABC-type sugar transport systems%2C ATPase components	OG0002652	-3.40177	9.43901e-05	82.7208	7.62777
HM304_AMp07	AMp07.491873.peg.2116	hypothetical protein	OG0003294	-4.62315	5.21676e-05	81.9269	3.01746
HM304_AMp07	AMp07.491873.peg.4852	ABC transporter%2C permease protein 1 (cluster 1%2C maltose/g3p/polyamine/iron)	OG0004778	-2.52145	0.00269008	45.715	7.58062
HM304_AMp07	AMp07.491873.peg.4411	ABC transporter%2C permease protein 1 (cluster 1%2C maltose/g3p/polyamine/iron)	OG0003011	-3.82455	0.00259737
HM304_AMp07	AMp07.491873.peg.3628	ABC transporter%2C substrate-binding protein (cluster 1%2C maltose/g3p/polyamine/iron)	OG0003388	-2.43468	0.020185	105.555	18.0684
HM304_AMp07	AMp07.491873.peg.5309	PF00070 family%2C FAD-dependent NAD(P)-disulphide oxidoreductase	OG0001010	-0.313807	0.781546	62.2073	46.9316
HM304_AMp07	AMp07.491873.peg.85	Mercuric ion reductase (EC 1.16.1.1)	OG0004493	0.981386	0.447042	18.2342	33.9685
HM304_AMp07	AMp07.491873.peg.86	Mercuric ion reductase (EC 1.16.1.1)	OG0006901	0.336318	0.846368
HM304_AMp07	AMp07.491873.peg.3131	Dihydrolipoamide dehydrogenase of 2-oxoglutarate dehydrogenase (EC 1.8.1.4)	OG0000957	2.10179	0.00405026	211.788	849.742
HM304_AMp07	AMp07.491873.peg.2757	D-3-phosphoglycerate dehydrogenase (EC 1.1.1.95)	OG0001854	3.49724	2.55192e-08	38.582	404.319
HM304_AMp07	AMp07.491873.peg.496	ATP synthase F0 sector subunit a (EC 3.6.3.14)	OG0002441	2.74847	9.3517e-15	105.38	658.975
HM304_AMp07	AMp07.491873.peg.1084	LSU ribosomal protein L2p (L8e)	OG0001439	3.64145	6.07346e-15	38.7503	450.396
HM304_AMp07	AMp07.491873.peg.1078	Translation elongation factor G	OG0000833	3.68507	1.60741e-25	102.564	1236.61
HM304_AMp08	AMp08.491781.peg.710	Na(+) H(+) antiporter subunit D	OG0003192	-1.89074	7.74804e-06	199.92	52.5526
HM304_AMp08	AMp08.491781.peg.3921	SAM-dependent methyltransferase	OG0005379	-2.58179	0.00174087	74.229	12.104
HM304_AMp08	AMp08.491781.peg.658	Type II secretory pathway%2C pseudopilin PulG	OG0003188	-2.33527	0.00256458	57.3255	11.086
HM304_AMp08	AMp08.491781.peg.712	Na(+) H(+) antiporter subunit F	OG0003194	-2.01724	0.00328817	62.2295	15.0416
HM304_AMp08	AMp08.491781.peg.3088	Dihydrolipoamide dehydrogenase of 2-oxoglutarate dehydrogenase (EC 1.8.1.4)	OG0000957	0.425787	0.512772	486.233	635.576
HM304_AMp08	AMp08.491781.peg.6667	similar to glutathione reductase	OG0008495	1.69548	6.84594e-05	42.2689	133.225
HM304_AMp08	AMp08.491781.peg.6665	Mercuric ion reductase (EC 1.16.1.1)	OG0007479	2.56393	1.79729e-06	21.1052	122.563
HM304_AMp08	AMp08.491781.peg.3609	hypothetical protein	OG0004682	2.01462	1.28344e-06	367.832	1441.21
HM304_AMp08	AMp08.491781.peg.2746	D-3-phosphoglycerate dehydrogenase (EC 1.1.1.95)	OG0001854	2.16795	2.95994e-10	97.1518	425.603
HM304_AMp08	AMp08.491781.peg.2747	Phosphoserine aminotransferase (EC 2.6.1.52)	OG0001855	2.27132	2.37263e-12	126.752	596.501
HM304_AMp08	AMp08.491781.peg.6670	Mercuric transport protein%2C MerT	OG0006346	4.32693	1.70875e-24	9.04092	177.597
HM304_AMp08	AMp08.491781.peg.6662	Mercuric transport protein%2C MerT	OG0010333	4.81843	3.52108e-25	5.99892	162.383
Genotype	Identity of the host genotype and the rhizobia strain which forms the nodules
GeneID	Gene identifier
Gene name	Name of the gene
Orthogroup	An ID to determine the orthologue of a particular AMp08 gene in other strains, computed using OrthoFinder
Hg-treated_log2FoldChange	Log2 fold change of a gene in response to Hg treatment in nodules
Hg-treated_padj	Adjusted p value
Control_AVG_TMM	Average gene expression under control conditions, normalized using TMM (trimmed mean of M values)
Hg_AVG_TMM	Average gene expression under Hg treatment, normalized using TMM

### Sheet: Table S4
Supplementary Table S4. List of top 160 DEGs in response to Hg stress across all the samples including free-living conditions and in nodules. The log2 fold change valiues of all the top DEGs are shown.
Orthogroup ID	Gene name	AMp08	SMp01	AMp07	VMo01	HM302_AMp08	HM304_AMp08	HM302_AMp07	HM304_AMp07
OG0000043	Putative regulatory protein	0.455712	-0.26607	-7.84133	0.634516	0.0827334	0.763256	0.451414	0.419209
OG0000352	Pyridoxamine 5'-phosphate oxidase-related%2C FMN-binding	0.0815945	-0.449102	-7.48707	0.498242	-0.105528	0.0681039	0.340246	-0.0376201
OG0000167	Cytochrome c oxidase (cbb3-type) subunit CcoN (EC 1.9.3.1)	0.940995	-1.15629	-7.21669	-3.56675	-0.18258	0.666186	0.246926	0.287071
OG0006910	hypothetical protein	0	0	-6.61633	0	0	0	0.659315	0.149624
OG0005364	Cytochrome c oxidase polypeptide II (EC 1.9.3.1)	0	1.328	-6.13028	0	0	0	-0.243921	-0.662881
OG0008429	L-proline 3-hydroxylase	0	0	-5.95199	0	0	0	0.65499	0.574261
OG0005365	hypothetical protein	0.279261	0.254949	-5.81561	-0.334326	0.170941	0.939362	0.752591	0.413038
OG0000443	Cytochrome c oxidase polypeptide II (EC 1.9.3.1)	0.79585	-0.737714	-5.80416	-1.41527	-0.510776	0.864022	0.112204	-0.394559
OG0000153	Cytochrome c oxidase (cbb3-type) subunit CcoP (EC 1.9.3.1)	0	0	-5.56652	0	-0.628628	0.35814	-0.0252752	-0.347768
OG0001056	Cytochrome O ubiquinol oxidase subunit II (EC 1.10.3.-)	0.454403	0.050238	-5.45717	-0.898777	-0.639009	0.201506	-0.170515	1.64819
OG0002215	NAD-dependent protein deacetylases%2C SIR2 family	-0.203832	0.475032	-0.878903	-0.00791003	-0.799833	-0.0453457	-4.24862	-1.38086
OG0000491	MmgE/PrpD family protein	0.420809	0	0.209175	0.750677	2.06914	-1.47847	-4.18584	0
OG0000038	hypothetical protein	0.449943	-0.161653	0.264477	-0.00396049	-2.91264	1.2673	-3.73403	-4.38178
OG0003485	Small molecule metabolism	0.280735	-0.430212	0.108769	0.265693	-1.60826	-0.862914	-3.68188	0.412818
OG0004420	General stress protein	-0.418483	0.172219	-0.499562	-0.0867514	-2.37047	0.556502	-3.5219	-3.12219
OG0000694	UPF0337 protein YjbJ	0.0498928	-0.237534	-0.757593	-0.090165	-3.70045	1.18972	-3.51125	-3.39893
OG0000079	hypothetical protein	0.192022	-0.131552	-0.278214	0.343228	-2.32619	1.18608	-3.50415	-1.93608
OG0004361	hypothetical protein	-0.0469928	0.069404	-0.6838	-0.0542019	-0.865814	1.74746	-3.38981	-1.42885
OG0000500	Manganese catalase (EC 1.11.1.6)	0.280708	-0.0626716	-0.390351	0.664374	-0.769234	-1.42234	-3.36853	0
OG0003103	Nucleoside ABC transporter substrate-binding protein	0.0154007	-0.340479	0.450516	0.318476	1.14368	1.36618	2.19205	1.30272
OG0001039	Na+/H+-dicarboxylate symporter	0.127603	-0.0580624	2.91484	0.993094	2.00614	0.030897	2.32204	2.6924
OG0001907	Dihydroxy-acid dehydratase (EC 4.2.1.9)	0.104527	-0.391262	-0.360735	-0.349727	1.48937	0.911729	2.38464	1.92113
OG0004670	Threonine efflux protein	-0.0463123	-0.0670824	1.17562	0.76409	1.96052	0.554904	2.49693	1.9483
OG0000019	Heat shock protein 10 kDa family chaperone GroES	-0.360603	0.35598	-0.00614169	-1.45744	-1.02081	1.09425	0.143054	1.52646
OG0003040	Two-component transcriptional response regulator%2C LuxR family	0.156314	0.158289	1.37753	0.488528	2.06002	-0.53746	2.75532	2.78482
OG0002043	3-isopropylmalate dehydrogenase (EC 1.1.1.85)	0.100242	-0.234424	-0.618087	-0.551879	2.54544	1.50706	2.84937	2.45317
OG0001364	Ribonucleotide reductase transcriptional regulator NrdR	-0.0869599	0.110299	-0.0830578	-1.42882	1.1328	1.11648	2.9771	2.67536
OG0004619	FIG00364679: hypothetical protein	0.258471	0.115393	-0.564602	-0.249086	-1.00637	1.08372	3.00134	1.08282
OG0001772	hypothetical protein	0.303176	-0.343638	0.207456	-0.168284	0.886295	-0.386857	3.55515	4.14821
OG0003260	ABC transporter substrate-binding protein	-0.26332	-0.230394	3.24238	1.45161	0.370358	0.138639	-0.330681	0.310605
OG0004631	Glucose-6-phosphate isomerase%2C archaeal (EC 5.3.1.9)	-0.00803768	-0.447894	3.69553	2.52556	0	-1.20196	-1.30573	0
OG0003502	beta-galactosidase (EC 3.2.1.23)	0.0461291	-0.17702	3.91893	3.70957	-0.0940087	-1.00925	0.515095	-0.577211
OG0002405	Predicted L-rhamnose ABC transporter%2C substrate-binding component	-0.0280906	-0.0151106	3.98344	0.398466	2.4928	0.342138	1.19656	0.460089
OG0000555	Diacetyl/L-xylulose reductase (EC 1.1.1.10)	0.284211	-0.711424	4.03219	2.57259	-0.691414	-0.565821	-0.222555	1.60289
OG0004632	4-hydroxy-2-oxoglutarate aldolase (EC 4.1.3.16) @ 2-dehydro-3-deoxyphosphogluconate aldolase (EC 4.1.2.14)	0.601735	-0.625888	4.08772	2.44208	0	-0.775047	0.278237	0
OG0004870	beta-galactoside ABC tramsporter permease protein LacG	-0.687085	0.251299	4.40592	3.67579	-0.498844	-1.49827	-0.715752	-1.07561
OG0004629	Glycerol dehydrogenase (EC 1.1.1.6)	0.284961	-0.540786	4.65501	2.86956	0.740119	-1.32277	-0.873951	3.02669
OG0004634	D-3-phosphoglycerate dehydrogenase (EC 1.1.1.95)	0.299815	-0.572976	4.71099	2.1819	0	-0.0111947	-0.519147	0
OG0003025	beta-galactoside ABC tramsporter substrate-binding protein LacE	-0.126565	-0.213016	5.89328	4.40724	-0.686493	0.0136927	-0.529762	-0.793848
OG0005794	Transposase%2C IS3/IS911 family	-1.95826	-0.197289	0	0	-0.610283	1.78397	0.354209	0
OG0001894	Various polyols ABC transporter%2C substrate-binding protein	-1.63746	-0.140728	3.91711	4.14204	-0.0530207	0.518852	0.358361	0.17923
OG0000063	Various polyols ABC transporter%2C permease protein 1	-1.26486	-0.474365	2.44928	2.08051	1.92249	-0.176155	-0.167167	-0.0928644
OG0005091	Glycerol-3-phosphate ABC transporter%2C ATP-binding protein UgpC (TC 3.A.1.1.3)	-1.2587	-0.599171	3.1346	3.90923	0.00728212	0.231283	-0.690659	0.214246
OG0007396	hypothetical protein	-1.21434	0	0	0	-0.27098	-0.512675	0	0
OG0004651	Putative oxidoreductase	-1.09391	0.0167342	2.80684	3.50203	0.453871	0.791927	0.286828	0.436005
OG0006295	hypothetical protein	-1.04719	0	0.265865	0	0.00942442	-1.3859	-1.63104	-0.396663
OG0005092	Ribitol 2-dehydrogenase (EC 1.1.1.56)	-1.03527	0.213619	3.18239	3.88369	0.203186	0.851411	-0.0457053	0.367631
OG0003999	Various polyols ABC transporter%2C permease protein 2	-1.02901	0.150235	3.0696	3.5952	0.42802	-0.491145	0.450498	-0.868407
OG0006342	hypothetical protein	-1.00914	-0.488069	0	0	-1.24404	-0.596714	0	0
OG0004914	hypothetical protein	1.1337	0.0357899	-0.866908	0.0355849	3.49384	-2.60921	1.5435	0
OG0005882	hypothetical protein	1.14622	2.09417	0	0	2.5185	5.58852	0	0
OG0009321	Phosphoribosyl-AMP cyclohydrolase (EC 3.5.4.19)	1.14682	0.417046	0	0	1.7867	1.767	0	0
OG0008494	hypothetical protein	1.16853	2.78073	0	0	5.49134	3.32941	0	0
OG0006053	hypothetical protein	1.20586	0	0	0	1.89219	-0.43067	-0.0894653	3.0922
OG0000359	Conserved membrane protein in copper uptake%2C YcnI / Copper metallochaperone PCu(A)C%2C inserts Cu(I) into cytochrome oxidase subunit II	1.26113	-1.57771	-1.58805	-0.656067	0.833824	0.429982	0.892971	1.30806
OG0007479	Mercuric ion reductase (EC 1.16.1.1)	1.64468	1.55684	0	0	3.65341	2.56393	0	0
OG0010333	Mercuric transport protein%2C MerT	1.71865	0	0	0	5.98346	4.81843	0	0
OG0006346	Mercuric transport protein%2C MerT	2.50268	1.70808	0	0	4.08599	4.32693	0	0
OG0005493	Glutathione S-transferase (EC 2.5.1.18)	-0.0980168	0.257606	1.3589	-0.149919	-3.44579	-0.4543	-1.32766	-2.9401
OG0001014	L%2CD-transpeptidase	-0.269648	0.332317	-0.553444	0.0637778	-2.69886	-0.0494155	-1.38999	-1.34362
OG0004039	NADH-ubiquinone oxidoreductase chain F (EC 1.6.5.3)	0.465198	0.100173	0.102315	-0.537385	-2.61333	0.115159	-1.25217	-0.804843
OG0006567	Putative formate dehydrogenase-specific chaperone	-0.0509832	0.776627	0.112545	0	-2.36032	0.125291	-0.921351	-1.13833
OG0003746	ABC transporter%2C ATP-binding protein (cluster 1%2C maltose/g3p/polyamine/iron)%3B ABC transporter%2C ATP-binding protein (cluster 10%2C nitrate/sulfonate/bicarbonate)	0.0576605	0.336358	0.205571	0.215731	-2.34546	0.086829	-1.04497	-0.581858
OG0002652	ABC-type sugar transport systems%2C ATPase components	-0.182938	-0.0174204	0.961327	0.403709	-2.27552	-0.0200988	-2.80764	-3.40177
OG0004430	Oxidoreductase%2C short-chain dehydrogenase/reductase family	-0.183457	0.215846	-0.204406	0.701519	-2.25628	0.457053	-1.70797	-0.540107
OG0001965	Dihydrolipoamide succinyltransferase component (E2) of 2-oxoglutarate dehydrogenase complex (EC 2.3.1.61)	0.390103	-0.387406	1.22202	1.03529	2.00823	0.445793	2.23386	1.89378
OG0001437	LSU ribosomal protein L4p (L1e)	0.0337268	-0.0509112	-1.33497	-1.83448	2.02048	0.140315	1.30344	3.01407
OG0000002	Methyl-accepting chemotaxis protein	0.0827897	0.134388	0.34338	0.296372	-0.147429	-0.375548	-0.573897	-0.99947
OG0002132	Polyribonucleotide nucleotidyltransferase (EC 2.7.7.8)	-0.05088	-0.0275881	-0.101324	-0.667684	2.52593	0.283639	1.36457	2.16855
OG0000406	Quinone oxidoreductase (EC 1.6.5.5)	-0.0643511	-0.125759	0.468732	0.246039	2.75485	0.334466	1.08025	2.10999
OG0003294	hypothetical protein	-0.571518	0.200126	0.127547	0.0972882	-1.78817	0.34291	-2.2424	-4.62315
OG0004827	FIG01075584: hypothetical protein	0.329929	-0.0968026	-0.172734	-0.0111256	-0.889895	-0.0475061	-1.72305	-4.57785
OG0005309	hypothetical protein	0.811033	0.748629	-0.118193	0	-1.83927	-0.94857	-0.477514	-4.11479
OG0005564	Mobile element protein	0.102287	-0.219903	-0.204318	0.885682	-0.961253	0.454885	-0.948192	-3.88804
OG0003011	ABC transporter%2C permease protein 1 (cluster 1%2C maltose/g3p/polyamine/iron)	-0.0868257	0.399549	0.0391168	-0.217679	-1.24188	-1.33915	0.647851	-3.82455
OG0005124	Putrescine transport system permease protein PotH (TC 3.A.1.11.2)	-0.153943	0.523617	-0.118777	-0.914252	0.606544	-1.34174	-0.60216	-3.74548
OG0000637	hypothetical protein	-0.172427	0.666358	0.5962	-0.140576	-2.40994	0.0327641	-3.21143	-3.73406
OG0004421	Enoyl-CoA hydratase (EC 4.2.1.17)	-0.154279	0	-0.461222	0	-1.53018	-0.42286	-2.03517	-3.54296
OG0007456	Tellurite resistance protein TehA	-0.160589	0.605383	0.206195	-0.0958337	-4.47617	-0.142967	-1.83625	-3.14508
OG0004543	ABC transporter%2C ATP-binding protein (cluster 2%2C ribose/xylose/arabinose/galactose)	0.120595	-0.147739	0.149441	0.145438	-0.179006	0.205473	-0.664335	-3.1377
OG0003312	Outer membrane heme receptor	0.554555	-0.258564	-0.673275	-0.366498	3.25904	-1.2322	1.49122	3.7653
OG0003324	Diaminopimelate decarboxylase and/or diaminopimelate epimerase leader peptide	0.380427	-0.239255	-0.361519	-0.891722	0.929798	0.721169	1.84086	3.79167
OG0001588	Hydrolase SMc00528%2C alpha/beta fold family	-0.228125	0.0320597	-0.00455849	-0.582964	0.540534	0.137607	1.03473	3.80985
OG0001829	LSU ribosomal protein L28p @ LSU ribosomal protein L28p%2C zinc-independent	-0.294832	0.29427	-1.14602	-1.8214	0.790388	0.687238	0.794219	4.02084
OG0005257	Gallic acid utilization transcriptional regulator%2C LysR family	-0.314791	0.994884	-0.0251659	-0.512206	1.95137	1.38733	0.643906	4.05172
OG0001453	LSU ribosomal protein L30p (L7e)	-0.178927	0.331496	-1.52841	-1.49833	0.563194	0.389659	1.25048	4.14191
OG0003214	UPF0386 protein YjhX	-0.11815	0.72317	-0.265158	-0.692695	-0.128017	0.494733	1.47021	4.19229
OG0000943	NAD(P) transhydrogenase subunit beta (EC 1.6.1.2)	-0.0508682	-0.0282474	0.362628	-0.614575	0.95887	-0.271028	1.41335	4.23
OG0001438	LSU ribosomal protein L23p (L23Ae)	-0.299411	0.508302	-1.44975	-2.19664	2.22337	-0.242432	1.31832	4.23414
OG0000582	FIG00985981: hypothetical protein	-0.00758882	0.14238	-0.197116	0.321504	0.582189	-0.248363	-2.11804	0.285769
OG0003203	probable iron-sulfur binding protein YPO1417	-0.244746	0.00980071	0.552806	-0.275081	0.404954	0.179194	0.0169659	5.17513
OG0005379	SAM-dependent methyltransferase	-0.247227	0.129502	-0.910991	0.00140267	-0.239763	-2.58179	0.0357579	-2.05863
OG0003188	Type II secretory pathway%2C pseudopilin PulG	-0.30734	-0.21481	0.101688	0.387101	-0.414488	-2.33527	-0.862275	-0.999978
OG0003194	Na(+) H(+) antiporter subunit F	-0.114655	-0.278119	-0.806349	-0.310531	0.856881	-2.01724	0.528666	0.216751
OG0003192	Na(+) H(+) antiporter subunit D	-0.0262406	-0.362722	-0.826676	-0.496034	0.282154	-1.89074	0.315518	-0.492489
OG0002220	ABC transporter%2C substrate-binding protein (cluster 1%2C maltose/g3p/polyamine/iron)	-0.0914596	0.0982616	1.11415	0.447692	0.578939	-1.87875	-0.432487	-1.67833
OG0003195	Na(+) H(+) antiporter subunit G	0.00292087	0.245133	-1.20969	-0.281862	-0.335715	-1.87466	0.61993	-0.9248
OG0002724	Galactitol 2-dehydrogenase (EC 1.1.1.16)	0.242604	0.0529709	0.250519	2.92382	-1.78268	-1.85214	-0.924116	-0.806747
OG0003662	ABC transporter-like%2C ATP-binding protein mlr2633 / ABC transporter-like%2C ATP-binding protein mlr2634	-0.165179	0.02821	-0.497212	-0.960333	0.0877562	-1.85123	0.556855	-0.581972
OG0004388	Potassium efflux system KefA protein / Small-conductance mechanosensitive channel	-0.127133	0.123533	-0.419518	0.469429	0.353286	-1.77736	0.156118	-2.32505
OG0004023	hypothetical protein	0.0652254	-0.288508	0.2043	0.101041	0.604463	-1.75281	-1.14253	-0.803947
OG0004761	Maltodextrin ABC transporter%2C substrate-binding protein MdxE	-0.250136	-0.540082	1.02795	0.221402	-0.818539	-1.71178	-1.20095	0.182093
OG0000037	Nodulation protein D (transcriptional regulator%2C LysR family)	-0.194813	0.145156	-0.190528	0.322171	0.684562	-1.56364	0.451136	-0.551261
OG0000235	Ferric iron ABC transporter%2C permease protein	-0.057415	0.0438516	-0.863095	0.306451	-1.92386	-1.44181	-1.07066	-2.31792
OG0001472	Transcriptional regulator%2C MerR family	-0.224679	0.0699975	-0.256733	-0.133174	-1.0417	1.6086	0.109145	-1.32684
OG0008495	similar to glutathione reductase	0.369196	-0.131036	0	0	1.10174	1.69548	0	0
OG0004318	ABC transporter%2C substrate-binding protein (cluster 5%2C nickel/peptides/opines)	-0.0618004	-0.0402829	0.121637	0.351447	0.679398	2.01329	0.457378	0.376551
OG0004682	hypothetical protein	0.396339	0.136986	-0.510444	0.140785	0.0328652	2.01462	0.0738828	0.832996
OG0001854	D-3-phosphoglycerate dehydrogenase (EC 1.1.1.95)	0.017586	-0.0535769	-0.509625	0.703653	1.22365	2.16795	1.44885	3.49724
OG0001499	Mll0665 protein	-0.158986	0.353742	-2.0408	-0.69502	-0.629436	2.26574	0.552327	-0.203615
OG0001855	Phosphoserine aminotransferase (EC 2.6.1.52)	0.20892	-0.148132	-0.146723	1.15352	1.14955	2.27132	2.07583	2.53415
OG0004285	Transcriptional regulator%2C ArsR family	0.148674	0.0456623	-0.328334	0.209974	-0.269584	2.35083	0.203875	-2.1778
OG0000097	Uncharacterized protein SMc02051	0.206118	0.164572	-2.25791	-1.43919	-0.328353	2.045	-0.316144	-1.20044
OG0000777	Methyl-accepting chemotaxis protein	0.385367	-0.152099	-3.34869	-1.75599	1.04185	2.37508	0.412732	0.439941
OG0005860	Heat shock protein 60 kDa family chaperone GroEL	-0.343955	0.706615	-0.258426	0	0.0555384	2.81533	0.715078	0.178818
OG0002866	Glyoxalase/Bleomycin resistance protein/dioxygenase domain	-0.171091	0.287175	-0.0553375	0.124115	1.15692	4.1137	1.06601	-0.228355
OG0005662	hypothetical protein	-0.195875	1.64119	0.286003	-0.374228	-0.742639	1.87423	1.16529	2.50879
OG0010667	Organomercurial lyase (EC 4.99.1.2)	0	1.70892	0	0	0	0	0	0
OG0005957	hypothetical protein	0.337905	1.77917	-0.160756	-0.673644	-1.92963	-0.188074	-1.6897	0
OG0005954	hypothetical protein	0	2.75645	0	-0.611832	0	0	0	0
OG0001886	LSU ribosomal protein L36p @ LSU ribosomal protein L36p%2C zinc-independent	-0.445229	1.19741	-1.30437	-1.17469	1.23696	0.731163	0.806496	2.03574
OG0000823	Arginyl-tRNA--protein transferase (EC 2.3.2.8)	-0.0583631	1.24674	0.434425	0.759835	-0.920326	-0.0263062	-0.362837	0.203905
OG0000625	conserved hypothetical protein	0.72732	-1.49403	-1.63799	-0.340473	1.38268	1.2757	-0.128659	2.2563
OG0006337	hypothetical protein	0	-2.08414	0.678056	0	0	0	3.79031	0
OG0004149	hypothetical protein	0.627424	-1.36637	-2.81285	-0.94464	0.358281	0.349211	-1.23547	2.74999
OG0000877	hypothetical protein	0.737259	-1.27965	-0.859736	-1.39594	0.109286	-0.911878	-1.30222	-1.50614
OG0000158	VapB protein (antitoxin to VapC)	0.330894	-1.25899	-0.564072	-0.192768	-0.518249	1.33317	-1.12226	-2.80484
OG0005817	hypothetical protein	1.37874	-1.24948	0	0.814295	0	-0.323074	0	0
OG0000564	Mobile element protein	0.508103	-1.24684	-0.964479	-1.07189	0.686085	0.605318	0.308374	0.339098
OG0004824	hypothetical protein	-0.0149086	-1.199	-0.658046	0.93194	-1.42786	0.143022	-1.12022	0.0243787
OG0002466	hypothetical protein	0.524174	-1.16361	0.200931	0.204121	-0.667154	0.0845906	0.237462	-2.15274
OG0003775	Pseudoazurin	0.314427	0.464344	-3.06045	-3.91283	0.777602	0.858039	0.67156	1.34018
OG0002773	4-hydroxy-2-oxoglutarate aldolase (EC 4.1.3.16) @ 2-dehydro-3-deoxyphosphogluconate aldolase (EC 4.1.2.14)	-0.0228136	-0.698638	-1.99139	-3.83729	-0.237543	0.439468	0.0715043	1.66232
OG0002457	Choline-sulfatase (EC 3.1.6.6)	0.0424315	-0.149418	-5.30657	-3.63439	-0.802096	-0.197077	-0.377509	-0.394666
OG0004578	hypothetical protein	-0.0260511	-0.23234	-0.227737	-3.47386	0.171413	-0.520688	-0.298403	2.32547
OG0001286	Transcriptional regulator BetI%2C TetR family	0.302759	-0.118228	-4.9784	-3.3281	-0.484184	-0.452411	-0.535976	-1.04574
OG0004579	5%2C10-methylenetetrahydrofolate reductase%2C small subunit (EC 1.5.1.20)	-0.146643	0.420771	-0.125861	-3.32166	-0.542919	-1.1928	-2.55558	0.72649
OG0000736	Type cbb3 cytochrome oxidase biogenesis protein CcoH	0.647408	0	-3.08523	-3.30562	-0.911456	0.641364	-0.215081	-0.0488346
OG0000039	Formyltetrahydrofolate deformylase (EC 3.5.1.10)	-0.0747204	0.0188952	-0.0668335	-3.29805	-0.0559058	-0.61211	-1.25082	-0.459093
OG0000792	Phenylpropionate dioxygenase and related ring-hydroxylating dioxygenases%2C large terminal subunit	-0.265639	0.0397086	0.475509	-3.28756	-0.564118	0.0601604	-1.14529	-0.81462
OG0003109	Putative oxidoreductase	0.132742	-0.589132	1.00079	2.96083	1.33531	0.504598	0.25061	-0.677635
OG0003702	Ferric iron ABC transporter%2C iron-binding protein	0.106066	-0.0575289	2.76982	2.96585	2.05785	-1.36295	-0.996856	-1.61804
OG0004527	FIG01075516: hypothetical protein	0.458009	-0.163473	2.08048	3.65879	-0.130595	0.603442	1.229	-0.213133
OG0003827	Haloacid dehalogenase-like hydrolase	-0.515411	0.0317729	1.8699	3.68328	-0.233927	-0.451303	-1.18245	-0.719566
OG0001538	Aminomethyltransferase (glycine cleavage system T protein) (EC 2.1.2.10)	0.159013	-0.213644	2.57684	3.81698	-0.4708	0.493185	1.04028	1.20547
OG0002842	Phosphoenolpyruvate carboxykinase [ATP] (EC 4.1.1.49)	0.667279	-0.165922	2.9269	4.15075	0.503939	0.759136	1.19347	1.70225
OG0003024	beta-galactoside ABC tramsporter%2C permease protein LacF	0.118366	0.146773	4.94858	4.31814	-1.16705	-0.832195	-0.549591	-0.845947

### Sheet: Table S5
Table S5. GO term enrichment analysis of DEGs in response to Hg treatment in both free-living conditions and in nodules.
Source	GO ID	GO term	p_value	term_size	query_size	intersection_size	Comparison	Tissue source	intersections
AMp08_MF	GO:0003735	structural constituent of ribosome	2.41348e-09	53	83	28	HM302_AMp07	Nodule	AMp08_000802, AMp08_000805, AMp08_000926, AMp08_001042, AMp08_001043, AMp08_001044, AMp08_001052, AMp08_001054, AMp08_001056, AMp08_001058, AMp08_001059, AMp08_001060, AMp08_001062, AMp08_001063, AMp08_001064, AMp08_001065, AMp08_001066, AMp08_001067, AMp08_001068, AMp08_001069, AMp08_001070, AMp08_001072, AMp08_001075, AMp08_001076, AMp08_001078, AMp08_002230, AMp08_003084, AMp08_003453
AMp08_MF	GO:0008137	NADH dehydrogenase ubiquinone activity	0.00718194	6	83	5	HM302_AMp07	Nodule	AMp08_000955, AMp08_000959, AMp08_000966, AMp08_000967, AMp08_000968
AMp08_BP	GO:0006412	translation	1.59433e-08	57	87	30	HM302_AMp07	Nodule	AMp08_000802, AMp08_000805, AMp08_000926, AMp08_001042, AMp08_001043, AMp08_001044, AMp08_001052, AMp08_001054, AMp08_001056, AMp08_001058, AMp08_001059, AMp08_001060, AMp08_001062, AMp08_001063, AMp08_001064, AMp08_001065, AMp08_001066, AMp08_001067, AMp08_001068, AMp08_001069, AMp08_001070, AMp08_001072, AMp08_001075, AMp08_001076, AMp08_001078, AMp08_001199, AMp08_002230, AMp08_002477, AMp08_0…
AMp08_BP	GO:0006099	tricarboxylic acid cycle	0.000580526	8	87	7	HM302_AMp07	Nodule	AMp08_001552, AMp08_002927, AMp08_002928, AMp08_002930, AMp08_002944, AMp08_002945, AMp08_002946
AMp08_MF	GO:0003735	structural constituent of ribosome	7.58113e-10	53	49	22	HM302_AMp08	Nodule	AMp08_000802, AMp08_000926, AMp08_001042, AMp08_001043, AMp08_001044, AMp08_001052, AMp08_001053, AMp08_001054, AMp08_001055, AMp08_001056, AMp08_001058, AMp08_001059, AMp08_001061, AMp08_001062, AMp08_001064, AMp08_001065, AMp08_001069, AMp08_001070, AMp08_001075, AMp08_001076, AMp08_001078, AMp08_003453
AMp08_BP	GO:0006412	translation	4.29406e-09	57	50	23	HM302_AMp08	Nodule	AMp08_000802, AMp08_000926, AMp08_001042, AMp08_001043, AMp08_001044, AMp08_001052, AMp08_001053, AMp08_001054, AMp08_001055, AMp08_001056, AMp08_001058, AMp08_001059, AMp08_001061, AMp08_001062, AMp08_001064, AMp08_001065, AMp08_001069, AMp08_001070, AMp08_001075, AMp08_001076, AMp08_001078, AMp08_002963, AMp08_003453
AMp08_MF	GO:0003735	structural constituent of ribosome	9.83157e-30	53	128	51	HM304_AMp07	Nodule	AMp08_000802, AMp08_000805, AMp08_000926, AMp08_000927, AMp08_000991, AMp08_001041, AMp08_001042, AMp08_001043, AMp08_001044, AMp08_001048, AMp08_001049, AMp08_001052, AMp08_001053, AMp08_001054, AMp08_001055, AMp08_001056, AMp08_001057, AMp08_001058, AMp08_001059, AMp08_001060, AMp08_001061, AMp08_001062, AMp08_001063, AMp08_001064, AMp08_001065, AMp08_001066, AMp08_001067, AMp08_001068, AMp08_0…
AMp08_BP	GO:0006412	translation	7.92724e-26	57	134	53	HM304_AMp07	Nodule	AMp08_000802, AMp08_000805, AMp08_000926, AMp08_000927, AMp08_000991, AMp08_001041, AMp08_001042, AMp08_001043, AMp08_001044, AMp08_001048, AMp08_001049, AMp08_001052, AMp08_001053, AMp08_001054, AMp08_001055, AMp08_001056, AMp08_001057, AMp08_001058, AMp08_001059, AMp08_001060, AMp08_001061, AMp08_001062, AMp08_001063, AMp08_001064, AMp08_001065, AMp08_001066, AMp08_001067, AMp08_001068, AMp08_0…
AMp08_BP	GO:0006096	glycolytic process	0.0308368	9	134	7	HM304_AMp07	Nodule	AMp08_001135, AMp08_001140, AMp08_002631, AMp08_002634, AMp08_002810, AMp08_002923, AMp08_005341
AMp08_BP	GO:0009399	nitrogen fixation	0.00828645	7	15	3	HM304_AMp08	Nodule	AMp08_004685, AMp08_004687, AMp08_004688
AMp08_MF	GO:0003735	structural constituent of ribosome	6.89167e-32	53	111	50	VMo01_Hg-treated	Free-living	AMp08_000802, AMp08_000804, AMp08_000805, AMp08_000926, AMp08_000927, AMp08_000991, AMp08_001041, AMp08_001042, AMp08_001043, AMp08_001044, AMp08_001048, AMp08_001049, AMp08_001052, AMp08_001053, AMp08_001054, AMp08_001055, AMp08_001056, AMp08_001057, AMp08_001058, AMp08_001059, AMp08_001060, AMp08_001061, AMp08_001062, AMp08_001063, AMp08_001064, AMp08_001065, AMp08_001066, AMp08_001067, AMp08_0…
AMp08_MF	GO:0008137	NADH dehydrogenase ubiquinone activity	0.0243492	6	111	5	VMo01_Hg-treated	Free-living	AMp08_000959, AMp08_000964, AMp08_000966, AMp08_000967, AMp08_000968
AMp08_BP	GO:0006412	translation	4.473e-31	57	105	52	VMo01_Hg-treated	Free-living	AMp08_000802, AMp08_000804, AMp08_000805, AMp08_000926, AMp08_000927, AMp08_000991, AMp08_001041, AMp08_001042, AMp08_001043, AMp08_001044, AMp08_001048, AMp08_001049, AMp08_001052, AMp08_001053, AMp08_001054, AMp08_001055, AMp08_001056, AMp08_001057, AMp08_001058, AMp08_001059, AMp08_001060, AMp08_001061, AMp08_001062, AMp08_001063, AMp08_001064, AMp08_001065, AMp08_001066, AMp08_001067, AMp08_0…
AMp08_BP	GO:0015986	ATP synthesis coupled proton transport	0.0078133	5	105	5	VMo01_Hg-treated	Free-living	AMp08_000510, AMp08_000511, AMp08_002907, AMp08_002908, AMp08_002909
source	includes the source of GO terms. In the current analysis, it includes GO terms associated with genes in AMp08; BP and MF represent biological process and molecular function respectively.
GO ID	GO term ID
GO term name	GO term name
p_value
term_size	Total number of genes associated with the particular GO term i
query_size	Total number of genes present in the query for conducting GO enrichment analysis
intersection_size	Total number of genes found to be enrichmed using GO term enrichment analysis
effective_domain_size
Comparison	Source of RNASeq samples
Tissue source	Source of RNASeq samples- free-living/nodules
Intersections	List of genes associated with the GO term ID

### Sheet: Table S6
Table S6. List of primers used in the horizontal gene transfer experiment.
Name	Sequence	Details	Source
AMp08_merA_FP	GCTTCGAGACCAAGACTTCGA	Primer pair to amplify merA present in the mer operon of AMp08	This study
AMp08_merA_RP	AGTTTCAACCCTTCGACCGT	Primer pair to amplify merA present in the mer operon of AMp08	This study
AMp08_merT_FP	TGCTCGAACCCTATAAGCCC	Primer pair to amplify merT present in the mer operon of AMp08	This study
AMp08_merT_RP	GCGCGGTCTTGGTGATGAT	Primer pair to amplify merT present in the mer operon of AMp08	This study
S.med_merA1_FP	TCGCCGTTGCCAATCG	Primer pair to amplify merA1 gene of S. medicae	Arregui et al., 2021
S.med_merA1_RP	CGGATAGGGTGCGACATAAGTC	Primer pair to amplify merA1 gene of S. medicae	Arregui et al., 2021
S.med_merA2_FP	CGCATCGACGATCACTTTCA	Primer pair to amplify merA2 gene of S. medicae	Arregui et al., 2021
S.med_merA2_RP	CCGCGCGGTCGAAAA	Primer pair to amplify merA2 gene of S. medicae	Arregui et al., 2021
S.med_16SrRNA_FP	CCTTACGGGCTGGGCTAC	Primer pair to amplify 16S rRNA of S. medicae (used as a reference gene)	Arregui et al., 2021
S.med_16SrRNA_RP	GGTCTCGCTGCCCACTGT	Primer pair to amplify 16S rRNA of S. medicae (used as a reference gene)	Arregui et al., 2021
